# Immunogenicity of convalescent and vaccinated sera against clinical isolates of ancestral SARS-CoV-2, beta, delta, and omicron variants

**DOI:** 10.1101/2022.01.13.475409

**Authors:** Arinjay Banerjee, Jocelyne Lew, Andrea Kroeker, Kaushal Baid, Patryk Aftanas, Kuganya Nirmalarajah, Finlay Maguire, Robert Kozak, Ryan McDonald, Amanda Lang, Volker Gerdts, Sharon E. Straus, Lois Gilbert, Angel Xinliu Li, Mohammad Mozafarihasjin, Sharon Walmsley, Anne-Claude Gingras, Jeffrey L. Wrana, Tony Mazzulli, Karen Colwill, Allison J. McGeer, Samira Mubareka, Darryl Falzarano

## Abstract

The omicron variant of concern (VOC) of SARS-CoV-2 was first reported in November 2021 in Botswana and South Africa. Omicron has evolved multiple mutations within the spike protein and the receptor binding domain (RBD), raising concerns of increased antibody evasion. Here, we isolated infectious omicron from a clinical specimen obtained in Canada. The neutralizing activity of sera from 65 coronavirus disease (COVID-19) vaccine recipients and convalescent individuals against clinical isolates of ancestral SARS-CoV-2, beta, delta, and omicron VOCs was assessed. Convalescent sera from unvaccinated individuals infected by the ancestral virus during the first wave of COVID-19 in Canada (July, 2020) demonstrated reduced neutralization against beta and omicron VOCs. Convalescent sera from unvaccinated individuals infected by the delta variant (May-June, 2021) neutralized omicron to significantly lower levels compared to the delta variant. Sera from individuals that received three doses of the Pfizer or Moderna vaccines demonstrated reduced neutralization of the omicron variant relative to ancestral SARS-CoV-2. Sera from individuals that were naturally infected with ancestral SARS-CoV-2 and subsequently received two doses of the Pfizer vaccine induced significantly higher neutralizing antibody levels against ancestral virus and all VOCs. Importantly, infection alone, either with ancestral SARS-CoV-2 or the delta variant was not sufficient to induce high neutralizing antibody titers against omicron. This data will inform current booster vaccination strategies, and we highlight the need for additional studies to identify longevity of immunity against SARS-CoV-2 and optimal neutralizing antibody levels that are necessary to prevent infection and/or severe COVID-19.
