## Supplemental Table S3 for "Immunogenicity of convalescent and vaccinated sera against clinical isolates of ancestral SARS-CoV-2, beta, delta, and omicron variants"

### Sheet: Sheet1
SARS-CoV-2 convalescent sera - Delta:								Age group, years	Sex	Days
Lab ID	Sample Type	Collection Date	CvdVocLinage	COVID Onset Date	Vaccine Status	Age group	Sex
CVD03854	Serum	2021-06-29	B.1.617.2	2021-05-10	Not Vaccinated	20-40	M
CVD03855	Serum	2021-06-29	B.1.617.2	2021-05-10	Not Vaccinated	40-60	F
CVD03864	Serum	2021-07-08	B.1.617.2	2021-05-12	Not Vaccinated	20-40	M
CVD03873	Serum	2021-07-12	B.1.617.2	2021-06-02	Not Vaccinated	60-80	M
CVD03875	Serum	2021-07-12	B.1.617.2	2021-06-09	Not Vaccinated	40-60	F
CVD03874	Serum	2021-07-13	B.1.617.2	2021-06-08	Not Vaccinated	20-40	M
CVD03882	Serum	2021-07-15	B.1.617.2	2021-05-05	Not Vaccinated	80+	F
CVD03897	Serum	2021-07-26	B.1.617.2	2021-05-11	Not Vaccinated	20-40	F
CVD03936	Serum	2021-08-09	B.1.617.2	2021-06-22	Not Vaccinated	20-40	F
CVD03934	Serum	2021-08-09	B.1.617.2	2021-06-22	Not Vaccinated	20-40	M
SARS-CoV-2 convalescent sera - First Wave:
Lab ID	Sample Type	Collection Date	CvdVocLinage	COVID Onset Date	Vaccine Status
CVD02653	Serum	2020-07-10	Pre-VOC	2020-05-22	Not Vaccinated	60-80	M
CVD02663	Serum	2020-07-10	Pre-VOC	2020-06-03	Not Vaccinated	40-60	M
CVD02681	Serum	2020-07-13	Pre-VOC	2020-04-15	Not Vaccinated	80+	M
CVD02687	Serum	2020-07-14	Pre-VOC	2020-05-22	Not Vaccinated	60-80	F
CVD02689	Serum	2020-07-14	Pre-VOC	2020-04-21	Not Vaccinated	80+	F
CVD02726	Serum	2020-07-14	Pre-VOC	2020-05-17	Not Vaccinated	60-80	F
CVD02712	Serum	2020-07-15	Pre-VOC	2020-05-24	Not Vaccinated	60-80	M
CVD02714	Serum	2020-07-15	Pre-VOC	2020-05-27	Not Vaccinated	20-40	F
CVD02716	Serum	2020-07-15	Pre-VOC	2020-05-07	Not Vaccinated	60-80	F
CVD02742	Serum	2020-07-15	Pre-VOC	2020-04-07	Not Vaccinated	40-60	F
CVD02757	Serum	2020-07-17	Pre-VOC	2020-04-30	Not Vaccinated	80+	M
CVD02759	Serum	2020-07-17	Pre-VOC	2020-03-29	Not Vaccinated	60-80	M
CVD02775	Serum	2020-07-17	Pre-VOC	2020-05-27	Not Vaccinated	60-80	F
CVD02782	Serum	2020-07-17	Pre-VOC	2020-03-21	Not Vaccinated	60-80	F
CVD02786	Serum	2020-07-20	Pre-VOC	2020-02-15	Not Vaccinated	20-40	F
Sera from single dose (Pfizer) - Healthy Controls:
Lab ID	Sample Type	Collection Date	Date of Dose 1	Vaccine Dose 1			Age group	Sex
CV0001	Serum	2021-02-11	2021-01-08	Pfizer			40-60	F
CV0002	Serum	2021-02-11	2021-01-08	Pfizer			40-60	M
CV0003	Serum	2021-02-11	2021-01-08	Pfizer			20-40	F
CV0004	Serum	2021-02-11	2021-01-08	Pfizer			40-60	F
CV0005	Serum	2021-02-11	2021-01-09	Pfizer			60-80	F
CV0006	Serum	2021-02-11	2021-01-08	Pfizer			40-60	F
CV0007	Serum	2021-02-11	2021-01-07	Pfizer			60-80	F
CV0008	Serum	2021-02-11	2021-01-04	Pfizer			20-40	F
CV0009	Serum	2021-02-11	2021-01-07	Pfizer			40-60	M
CV0010	Serum	2021-02-11	2021-01-10	Pfizer			60-80	M
Sera from three doses (Pfizer) - LTC residents without previous infection:
Lab ID	Sample Type	Collection Date	Date of Dose 1	Vaccine Dose 1	Date of Dose 2	Vaccine Dose 2	Age group	Sex
CD0001	Serum	2021-10-20	2021-01-14	Pfizer	2021-02-07	Pfizer	80+	F
CD0002	Serum	2021-10-20	2021-01-14	Pfizer	2021-02-07	Pfizer	80+	F
CD0003	Serum	2021-10-20	2021-01-14	Pfizer	2021-02-07	Pfizer	80+	M
CD0004	Serum	2021-10-20	2021-01-14	Pfizer	2021-02-07	Pfizer	80+	F
CD0005	Serum	2021-10-20	2021-01-14	Pfizer	2021-02-07	Pfizer	80+	F
CD0006	Serum	2021-10-20	2021-01-14	Pfizer	2021-02-07	Pfizer	80+	M
CD0007	Serum	2021-10-20	2021-01-14	Pfizer	2021-02-07	Pfizer	80+	F
CD0008	Serum	2021-10-21	2021-01-14	Pfizer	2021-02-07	Pfizer	80+	F
CD0009	Serum	2021-10-21	2021-01-14	Pfizer	2021-02-07	Pfizer	80+	F
CD0010	Serum	2021-10-21	2021-01-14	Pfizer	2021-02-07	Pfizer	80+	F
Sera from three doses (Moderna) - LTC residents without previous infection:
Lab ID	Sample Type	Collection Date	Date of Dose 1	Vaccine Dose 1	Date of Dose 2	Vaccine Dose 2	Age	Sex
CD0011	Serum	2021-10-12	2021-01-04	Moderna	2021-02-01	Moderna	80+	F
CD0012	Serum	2021-10-12	2021-01-04	Moderna	2021-02-01	Moderna	60-80	F
CD0013	Serum	2021-10-12	2021-01-04	Moderna	2021-02-01	Moderna	80+	F
CD0014	Serum	2021-10-12	2021-01-04	Moderna	2021-02-01	Moderna	80+	F
CD0015	Serum	2021-10-12	2021-01-04	Moderna	2021-02-01	Moderna	80+	M
CD0016	Serum	2021-10-12	2021-01-04	Moderna	2021-02-01	Moderna	60-80	M
CD0017	Serum	2021-10-13	2021-01-07	Moderna	2021-02-05	Moderna	80+	M
CD0018	Serum	2021-10-13	2021-01-07	Moderna	2021-02-05	Moderna	80+	M
CD0019	Serum	2021-10-13	2021-01-07	Moderna	2021-02-05	Moderna	80+	M
CD0020	Serum	2021-10-14	2021-01-07	Moderna	2021-02-05	Moderna	80+	F
Sera from natural infection + 2 dose vaccine (Pfizer):
Lab ID	Sample Type	Collection Date	COVID Onset Date	Date of Dose 1	Vaccine Dose 1	Age	Sex
CDD001	Serum	2021-10-06	2020-03-24	2021-03-30	Pfizer	60-80	F
CDD002	Serum	2021-10-07	2020-03-17	2021-03-31	Pfizer	60-80	F
CDD003	Serum	2021-10-13	2020-05-16	2021-01-01	Pfizer	40-60	F
CDD004	Serum	2021-10-12	2020-04-01	2021-05-11	Pfizer	20-40	M
CDD005	Serum	2021-10-25	2020-03-20	2021-02-01	Pfizer	60-80	F
CDD006	Serum	2021-10-26	2020-04-03	2021-08-02	Pfizer	20-40	F
CDD007	Serum	2021-10-28	2020-04-01	2021-02-28	Pfizer	40-60	F
CDD008	Serum	2021-10-27	2020-03-21	2021-04-21	Pfizer	60-80	F
CDD009	Serum	2021-11-08	2020-06-21	2021-04-01	Pfizer	60-80	F
CDD010	Serum	2021-11-23	2020-06-15	2021-07-24	Pfizer	40-60	F
