## Supplemental Table S2 for "Immunogenicity of convalescent and vaccinated sera against clinical isolates of ancestral SARS-CoV-2, beta, delta, and omicron variants"

Gene	Variant (HGVS)	Beta:B.1.351 (KB-B-001)	Delta:B.1.617.2 (KB-D-002)	Omicron:BA.1 (KB-D-003)
ORF1ab	p.D203N	100.0
ORF1ab	p.T265I	100.0
ORF1ab	p.K856R			97.4
ORF1ab	p.S911F	99.9
ORF1ab	p.P1640L		99.9
ORF1ab	p.K1655N	100.0
ORF1ab	p.L1816F			100.0
ORF1ab	p.T1822I			100.0
ORF1ab	p.L2062F		100.0
ORF1ab	p.S2083_L2084delinsI			99.8
ORF1ab	p.A2710T			99.3
ORF1ab	p.A3209V		99.9
ORF1ab	p.T3255I			99.8
ORF1ab	p.K3353R	99.9
ORF1ab	p.T3356I	100.0
ORF1ab	p.P3395H			100.0
ORF1ab	p.C3423F	25.2
ORF1ab	p.L3674_G3676del			100.0
ORF1ab	p.S3675_F3677del	100.0
ORF1ab	p.V3718A		99.9
ORF1ab	p.T3750I		100.0
ORF1ab	p.I3758V			100.0
ORF1ab	p.L3829F			63.8
ORF1ab	p.P4715L	100.0	99.9	99.9
ORF1ab	p.G5063S		100.0
ORF1ab	p.P5401L		100.0
ORF1ab	p.K5908N	99.9
ORF1ab	p.T5912I	99.9
ORF1ab	p.I5967V			99.8
S	p.T19R		99.9
S	p.A67_V70delinsVI			100.0
S	p.D80A	100.0
S	p.T95I			99.9
S	p.G142_Y145delinsD			99.9
S	p.G142D		100.0
S	p.E156_R158delinsG		100.0
S	p.N211_L212delinsI			100.0
S	p.R214_D215insEPE			93.6
S	p.D215G	100.0
S	p.A222V		99.9
S	p.L242_L244del	99.8
S	p.G339D			100.0
S	p.S371L			100.0
S	p.S373P			100.0
S	p.S375F			100.0
S	p.K417N	100.0		100.0
S	p.N440K			100.0
S	p.G446S			100.0
S	p.L452R		99.9
S	p.ST477NK			100.0
S	p.T478K		100.0
S	p.E484K	99.9
S	p.E484A			99.8
S	p.Q493R			100.0
S	p.G496S			100.0
S	p.Q498R			100.0
S	p.N501Y	100.0		100.0
S	p.Y505H			100.0
S	p.T547K			100.0
S	p.D614G	99.9	100.0	99.9
S	p.H655Y		54.3	99.9
S	p.N679K			100.0
S	p.P681H			100.0
S	p.P681R		54.2
S	p.A701V	100.0
S	p.N764K			99.4
S	p.D796Y			99.1
S	p.N856K			100.0
S	p.A879S	100.0
S	p.D950N		100.0
S	p.Q954H			99.9
S	p.N969K			99.9
S	p.L981F			99.9
ORF3a	p.S26L		100.0
ORF3a	p.Q57H	100.0
ORF3a	p.D155Y			100.0
ORF3a	p.S171L	100.0
E	p.T9I			72.2
E	p.P71L	100.0
M	p.D3G			100.0
M	p.Q19E			83.4
M	p.A63T			100.0
M	p.I82T		100.0
ORF7a	p.V82A		99.9
ORF7a	p.T120I		99.9
ORF8	p.L118V	100.0
ORF8	p.D119_F120del		99.8
ORF8	p.F120fs	99.6
N	p.P13L			100.0
N	p.E31_S33del			99.9
N	p.D63G		99.9
N	p.RG203KR			99.9
N	p.R203M		100.0
N	p.T205I	99.8
N	p.D377Y		100.0
